# Late-life restoration of mitochondrial function reverses cardiac dysfunction in old mice

**DOI:** 10.1101/2020.01.02.893008

**Authors:** Ying Ann Chiao, Huiliang Zhang, Mariya Sweetwyne, Jeremy Whitson, Ying Sonia Ting, Nathan Basisty, Lindsay Pino, Ellen Quarles, Ngoc-Han Nguyen, Matthew D. Campbell, Tong Zhang, Matthew J. Gaffrey, Gennifer Merrihew, Lu Wang, Yongping Yue, Dongsheng Duan, Henk Granzier, Hazel H. Szeto, Wei-Jun Qian, David Marcinek, Michael J. MacCoss, Peter S. Rabinovitch

## Abstract

Diastolic dysfunction is a prominent feature of cardiac aging in both mice and humans. We show here that 8-week treatment of old mice with the mitochondrial targeted peptide SS-31 (elamipretide) can substantially reverse this deficit. SS-31 normalized the increase in proton leak and reduced mitochondrial ROS in cardiomyocytes from old mice, accompanied by reduced protein oxidation and a shift towards a more reduced protein thiol redox state in old hearts. Improved diastolic function was concordant with increased phosphorylation of cMyBP-C Ser282 but was independent of titin isoform shift. Late-life viral expression of mitochondrial-targeted catalase (mCAT) produced similar functional benefits in old mice and SS-31 did not improve cardiac function of old mCAT mice, implicating normalizing mitochondrial oxidative stress as an overlapping mechanism. These results demonstrate that pre-existing cardiac aging phenotypes can be reversed by targeting mitochondrial dysfunction and implicate mitochondrial energetics and redox signaling as therapeutic targets for cardiac aging.
