## Supplementary material for "Late-life restoration of mitochondrial function reverses cardiac dysfunction in old mice": Table S2

### Sheet: Supp Table 2
Metabolites	f.value	p.value	FDR	Significantly different comparisons (by Tukey's HSD)
Alanine	13.944	4.32e-06	0.00048783	YCL-OCL; YSS-OCL; YCL-OSS; YSS-OSS
Aspartic Acid	9.8253	8.22e-05	0.0043001	YCL-OCL; YSS-OCL; YSS-OSS
N-AcetylGlycine	9.1104	0.00014468	0.0043001	YCL-OCL; YSS-OCL; YCL-OSS; YSS-OSS
Malonic Acid	9.0475	0.00015222	0.0043001	YCL-OCL; YSS-OCL
Citrulline	8.5546	0.00022759	0.0043171	YCL-OCL; YSS-OCL; YCL-OSS; YSS-OSS
2-Hydroxyglutarate	8.5459	0.00022923	0.0043171	YCL-OCL; YSS-OCL; YCL-OSS; YSS-OSS
Phenylalanine	8.182	0.00031037	0.0050103	YCL-OSS; YSS-OSS
Pyroglutamic Acid	7.877	0.00040173	0.0052942	YCL-OCL; YSS-OCL; YSS-OSS
MethylSuccinate	7.8202	0.00042166	0.0052942	YCL-OCL; YCL-OSS
Epinephrine	7.3107	0.00065515	0.0074032	YCL-OSS; YSS-OSS
Alpha-Ketoglutaric Acid	7.0308	0.00083848	0.0086135	YCL-OCL; YSS-OCL
Asparagine	6.2718	0.0016656	0.015036	YCL-OCL; YCL-OSS
gamma-Aminobutyrate	6.2307	0.0017298	0.015036	YSS-OCL
Hydroxyproline	5.8481	0.0024711	0.019945	YCL-OCL; YSS-OCL; YSS-OSS
Homocysteine	4.7869	0.0068928	0.048756	YSS-OCL; YSS-OSS
Sorbitol	4.739	0.0072293	0.048756	YSS-OCL; YSS-OSS
Glycine	4.7204	0.0073645	0.048756	YSS-OCL
Tyrosine	4.6671	0.0077665	0.048756	YSS-OCL; YSS-OSS; YSS-YCL
